# Temperature Dramatically Shapes Mosquito Gene Expression with Consequences for Mosquito-Zika Virus Interactions

**DOI:** 10.1101/783035

**Authors:** Priscila Gonçalves Ferreira, Blanka Tesla, Elvira Cynthia Alves Horácio, Laila Alves Nahum, Melinda Ann Brindley, Tiago Antônio de Oliveira Mendes, Courtney Cuinn Murdock

**Affiliations:** Department of Biochemistry and Molecular Biology, Universidade Federal de Viçosa, Viçosa, Minas Gerais, Brazil; Department of Infectious Diseases, College of Veterinary Medicine, University of Georgia, Athens, Georgia, United States of America; René Rachou Institute, Oswaldo Cruz Foundation, Belo Horizonte, Minas Gerais, Brazil; Department of Genetics, Ecology and Evolution, Biological Sciences Institute, Federal University of Minas Gerais, Belo Horizonte, Minas Gerais, Brazil; Promove College of Technology, Belo Horizonte, Minas Gerais, Brazil; Department of Population Health, College of Veterinary Medicine, University of Georgia, Athens, GA, United States of America; Center for Vaccines and Immunology, University of Georgia, Athens GA, United States of America; Odum School of Ecology, University of Georgia, Athens GA United States of America; Center for Ecology of Infectious Diseases, University of Georgia, Athens GA, United States of America; Center for Emerging and Global Tropical Diseases, University of Georgia, Athens GA, United States of America; Riverbasin Center, University of Georgia, Athens GA, United States of America

**Keywords:** Temperature, *Aedes aegypti*, Zika virus, RNA-seq, Transcriptome, Immune response

## Abstract

Vector-borne flaviviruses are emerging threats to human health. For successful transmission, the virus needs to efficiently enter mosquito cells, replicate within, and escape several tissue barriers while mosquitoes elicit major transcriptional responses to flavivirus infection. This process will not only be affected by the specific mosquito-pathogen pairing, but also variation in key environmental variables such as temperature. Thus far, few studies have examined the molecular responses triggered by temperature and how these responses modify infection outcomes despite substantial evidence showing strong relationships between temperature and transmission in a diversity of systems. To define the host transcriptional changes associated with temperature variation during the early infection process, we compared the transcriptome of mosquito midgut samples from mosquitoes exposed to Zika virus (ZIKV) and non-exposed mosquitoes housed at three different temperatures (20, 28, and 36°C). While the high temperature samples did not have significant changes from standard rearing conditions (28°C) 48 hr post-exposure, the transcriptome profile of mosquitoes housed at 20°C was dramatically different. The expression of genes most altered by the cooler temperature involved aspects of blood-meal digestion, ROS metabolism, and mosquito innate immunity. Further, we did not find significant differences in the viral RNA copy number between 24 and 48 hr post-exposure at 20°C, suggesting ZIKV replication is limited by cold-induced changes to the mosquito midgut environment. In ZIKV-exposed mosquitoes, vitellogenin, a lipid carrier protein, was the most up-regulated at 20°C. Our results provide a deeper understanding of the temperature-triggered transcriptional changes in *Aedes aegypti* and can be used to further define the molecular mechanisms driven by environmental temperature variation.

**Contribution to the Field Statement:** A variety of methods for engineering refractory mosquitoes are currently being studied and show promise for disease control. Although considerable effort has been put into understanding the immune system of mosquitoes in response to infections, almost nothing is understood about environmental influences in regulating these responses. Here, we used RNA sequencing to study the effect of temperature on the mosquito transcriptome profile, as well as assess the changes in the immune response to ZIKV infection at three different temperatures. We found a remarkable effect of temperature on the transcriptome profile of mosquitoes exposed to cool conditions (20°C) after imbibing a blood meal, as well as accumulation of transcripts involved with different mechanisms associated with blood meal digestion, metabolism, and some components of the immune response in mosquitoes. Our results provide new insights in potential mechanisms that limit temperature-driven pathogen establishment and replication within the mosquito vector.
