## Supplementary material for "Temperature Dramatically Shapes Mosquito Gene Expression with Consequences for Mosquito-Zika Virus Interactions": Data Sheet 5

### Sheet: 20°C
Gene ID	Locus	Gene Description	FPKM uninfected 28°C (control)	FPKM uninfected 20°C	FoldChange	Log2(FoldChange)	p-value	FDR p-value
XP_021712805.1	LOC110681366	toll-like receptor 6	0.611268	8.72336	14.2709	3.83501	5e-05	8.86602e-05
XP_001661643.1	LOC5574759	C-type lectin domain family 6 member A	0.563171	6.70762	11.9104	3.57416	0.00495	0.00713728
XP_021699380.1	LOC5578065	phenoloxidase 2	4.02078	19.9691	4.96647	2.31222	5e-05	8.86602e-05
XP_021698612.1	LOC5576901	peptidoglycan-recognition protein LC isoform X1	57.7094	156.587	2.71337	1.44009	5e-05	8.86602e-05
XP_001655433.2	LOC5574962	caspase Dronc	3.6569	9.33873	2.55373	1.35261	5e-05	8.86602e-05
XP_001654510.2	LOC5573294	xanthine dehydrogenase I2	4.14029	9.59987	2.31865	1.21328	5e-05	8.86602e-05
XP_021698585.1	LOC5577966	toll-like receptor 13 isoform X2	29.6551	68.5227	2.31065	1.2083	5e-05	8.86602e-05
XP_021699294.1	LOC110676293	lysozyme-like	29.0565	59.49	2.04739	1.03379	5e-05	8.86602e-05
XP_021696948.1	LOC5576410	NF-kappa-B essential modulator (IKK)	4.85058	9.7259	2.0051	1.00367	5e-05	8.86602e-05
XP_001662131.2	LOC5575671	xanthine dehydrogenase I3	8.02311	15.9149	1.98363	0.988145	5e-05	8.86602e-05
XP_021699729.1	LOC5576383	JNK-interacting protein 3 isoform X2	4.85717	9.36329	1.92773	0.9469	5e-05	8.86602e-05
XP_021709831.1	LOC5567305	caspase-3 isoform X2	7.55011	14.1235	1.87063	0.903528	5e-05	8.86602e-05
XP_001658517.2	LOC5569427	nuclear factor NF-kappa-B p110 subunit isoform X2 (Rel2)	7.39629	13.8296	1.8698	0.902886	5e-05	8.86602e-05
XP_021710912.1	LOC23687758	mitogen-activated protein kinase kinase kinase kinase 3 isoform X3 (MAP3K)	5.38244	9.93765	1.84631	0.884644	5e-05	8.86602e-05
XP_001654006.1	LOC5572316	thioredoxin mitochondrial I1	28.4399	50.8642	1.78848	0.838734	5e-05	8.86602e-05
XP_021703781.1	LOC5570857	stress-activated protein kinase JNK isoform X1	3.75908	6.62985	1.76369	0.818597	5e-05	8.86602e-05
XP_001647873.3	LOC5563662	serine protease easter (SP CLIPB6)	7.65624	13.083	1.7088	0.772985	5e-05	8.86602e-05
XP_011493002.2	LOC23687671	protein argonaute-2	21.2576	32.6699	1.53686	0.619983	5e-05	8.86602e-05
XP_001648863.2	LOC5564528	xanthine dehydrogenase I4	3.62127	5.48619	1.51499	0.599309	5e-05	8.86602e-05
XP_001663792.2	LOC5578266	transcription factor AP-1 isoform X2	20.9336	30.6034	1.46193	0.547872	5e-05	8.86602e-05
XP_021704820.1	LOC5566763	protein argonaute-2 isoform X1	5.74426	7.25987	1.26385	0.337823	0.01175	0.0162877
XP_001652212.1	LOC5579924	endoribonuclease Dicer	16.3657	19.639	1.20001	0.263046	0.026	0.0344775
XP_021699065.1	LOC5573297	xanthine dehydrogenase I1	10.7696	8.63069	0.801394	-0.319417	0.01195	0.0165263
XP_001653252.2	LOC5570587	probable glutathione peroxidase 2	13.0239	8.80667	0.676193	-0.564493	0.00345	0.00506385
XP_001659976.1	LOC5571869	thioredoxin mitochondrial I2	21.7607	14.3743	0.660562	-0.598233	0.0001	0.000173617
XP_001654772.1	LOC5573744	superoxide dismutase [Cu-Zn]	299.146	157.784	0.527448	-0.922899	5e-05	8.86602e-05

### Sheet: 36°C
Gene ID	Locus	Gene Description	FPKM uninfected 28°C (control)	FPKM uninfected 36°C	FoldChange	Log2(FoldChange)	p-value	FDR p-value
XP_001662131.2	LOC5575671	xanthine dehydrogenase I3	8.64533	16.49	1.90739	0.931598	5e-05	0.000290131
XP_001647873.3	LOC5563662	serine protease easter (SP CLIB6)	8.31453	14.6221	1.75862	0.814444	5e-05	0.000290131
XP_001658517.2	LOC5569427	nuclear factor NF-kappa-B p110 subunit isoform X2 (Rel2)	7.99487	12.1616	1.52118	0.605187	5e-05	0.000290131
XP_001663600.1	LOC5577893	catalase isoform X1	225.862	166.929	0.739075	-0.436207	0.0034	0.0118095
XP_001654772.1	LOC5573744	superoxide dismutase [Cu-Zn]	324.03	231.512	0.714477	-0.48504	0.0005	0.00230478
XP_001654006.1	LOC5572316	thioredoxin mitochondrial I1	30.6866	21.6228	0.704633	-0.505055	0.0018	0.00685266
XP_021695483.1	LOC5571453	death-associated inhibitor of apoptosis 1 (AEIAP1)	309.175	168.329	0.544446	-0.87714	5e-05	0.000290131
