## Supplementary material for "Temperature Dramatically Shapes Mosquito Gene Expression with Consequences for Mosquito-Zika Virus Interactions": Data Sheet 6

### Sheet: 20°C
Gene ID	Locus	Gene Description	FPKM Zika infected 28°C (control)	FPKM Zika infected 20°C	FoldChange	Log2(FoldChange)	p-value	FDR p-value
XP_021699380.1	LOC5578065	phenoloxidase 2 I1	2.23909	30.1663	13.4726	3.75195	5e-05	0.000113659
XP_021712805.1	LOC110681366	toll-like receptor 6 I1	0.556576	5.34535	9.60399	3.26363	5e-05	0.000113659
XP_001661643.1	LOC5574759	C-type lectin domain family 6 member A	1.15884	8.10201	6.99148	2.8056	0.0011	0.00210131
XP_021699294.1	LOC110676293	lysozyme-like	16.24	47.8818	2.94839	1.55993	5e-05	0.000113659
XP_001655433.2	LOC5574962	caspase Dronc	2.8488	6.93455	2.4342	1.28345	5e-05	0.000113659
XP_021698612.1	LOC5576901	peptidoglycan-recognition protein LC isoform X1	58.2872	135.84	2.33053	1.22066	5e-05	0.000113659
XP_001650638.2	LOC5566258	phenoloxidase 2 I2	2.24071	4.98625	2.2253	1.154	5e-05	0.000113659
XP_021698585.1	LOC5577966	toll-like receptor 13 isoform X2	25.3332	51.3256	2.02602	1.01865	5e-05	0.000113659
XP_021709831.1	LOC5567305	caspase-3 isoform X2	6.06815	12.1486	2.00203	1.00146	5e-05	0.000113659
XP_001654006.1	LOC5572316	thioredoxin mitochondrial I1	22.988	44.7661	1.94737	0.961526	5e-05	0.000113659
XP_021696510.1	LOC5567626	toll-like receptor 6 isoform X1 I2	3.75755	6.86638	1.82736	0.869757	5e-05	0.000113659
XP_021696948.1	LOC5576410	NF-kappa-B essential modulator (IKK)	4.24389	7.07708	1.66759	0.737767	0.00025	0.000526591
XP_001653252.2	LOC5570587	probable glutathione peroxidase 2	7.38441	11.7671	1.59351	0.672204	0.00395	0.00690033
XP_001647873.3	LOC5563662	serine protease easter (SP CLIPB6)	7.24185	11.321	1.56327	0.644571	0.0014	0.00262464
XP_001658517.2	LOC5569427	nuclear factor NF-kappa-B p110 subunit isoform X2 (Rel2)	6.75229	9.51643	1.40936	0.495044	0.00105	0.00201598
XP_001654510.2	LOC5573294	xanthine dehydrogenase I2	4.83486	6.79059	1.40451	0.490063	0.03305	0.0491255
XP_021699729.1	LOC5576383	JNK-interacting protein 3 isoform X2	4.8498	6.52763	1.34596	0.428634	0.0054	0.00923068
XP_021710912.1	LOC23687758	mitogen-activated protein kinase kinase kinase kinase 3 isoform X3 ( MAP3K)	5.21546	6.62941	1.27111	0.346086	0.02865	0.0430082
XP_001650267.3	LOC5565922	NF-kappa-B inhibitor cactus isoform X1	24.4224	19.6148	0.803148	-0.316262	0.0315	0.046991
XP_001654772.1	LOC5573744	superoxide dismutase [Cu-Zn]	190.569	141.126	0.740551	-0.43333	0.0026	0.00468268

### Sheet: 36°C
Gene ID	Locus	Gene Description	FPKM Zika infected 28°C (control)	FPKM Zika infected 36°C	FoldChange	Log2(FoldChange)	p-value	FDR p-value
XP_001662131.2	LOC5575671	xanthine dehydrogenase I3	11.3841	15.368	1.34995	0.432909	0.0045	0.0174822
XP_021698612.1	LOC5576901	peptidoglycan-recognition protein LC isoform X1	70.0743	53.4191	0.762321	-0.39153	0.00765	0.0266733
XP_011493002.2	LOC23687671	protein argonaute-2	23.9673	17.0109	0.709755	-0.494608	0.001	0.00495896
XP_001663792.2	LOC5578266	transcription factor AP-1 isoform X2	26.0773	18.3485	0.70362	-0.507132	0.0009	0.00454154
XP_021699065.1	LOC5573297	xanthine dehydrogenase I1	11.5705	7.74646	0.669501	-0.578842	0.0002	0.00126501
XP_001654510.2	LOC5573294	xanthine dehydrogenase I2	5.80037	3.37296	0.581508	-0.78213	0.0001	0.000690526
XP_021695483.1	LOC5571453	death-associated inhibitor of apoptosis 1 (AEIAP1)	291.593	158.705	0.544269	-0.877609	5e-05	0.00036736
XP_021704820.1	LOC5566763	protein argonaute-2 isoform X1	6.88724	3.37549	0.490108	-1.02883	5e-05	0.00036736
