## Supplementary material for "Temperature Dramatically Shapes Mosquito Gene Expression with Consequences for Mosquito-Zika Virus Interactions": Data Sheet 8

### Sheet: 24hs
Gene ID	Locus	Gene Description	FPKM uninfected 28°C (control)	FPKM Zika infected 28°C	FoldChange	Log2(FoldChange)	p-value	FDR p-value
XP_001662771.2	LOC5576617	uncharacterized protein LOC5576617	0.128725	8.22132	63.8673	5.99701	0.0005	0.0131324
YP_009389264.1	ATP6	ATP synthase F0 subunit 6	102.435	629.763	6.14793	2.6201	5e-05	0.00181014
	COX2		66.1867	375.674	5.67597	2.50487	5e-05	0.00181014
XP_021710339.1	LOC5579856	synaptic vesicle glycoprotein 2C	8.6014	36.8202	4.28072	2.09785	5e-05	0.00181014
XP_021698236.1	LOC5571480	solute carrier organic anion transporter family member 2A1	1.68212	6.19045	3.68015	1.87976	0.0001	0.00326707
	LOC110680640		79.0346	279.827	3.54056	1.82398	5e-05	0.00181014
XP_001658491.2	LOC5569396	trypsin 5G1-like	11.0998	38.4552	3.46449	1.79265	5e-05	0.00181014
XP_001654261.2	LOC5572926	uncharacterized protein LOC5572926	2.35855	7.44892	3.15826	1.65913	0.0019	0.0377044
XP_021701761.1	LOC5573347	protein G12	60.4899	186.949	3.09058	1.62788	5e-05	0.00181014
	CFI06_mgr02		2862.25	8411.5	2.93877	1.55521	5e-05	0.00181014
XP_001659962.1	LOC5571830	serine protease SP24D	292.49	858.791	2.93614	1.55392	5e-05	0.00181014
XP_021701762.1	LOC110676814	protein G12-like	58.6109	171.633	2.92835	1.55009	5e-05	0.00181014
XP_001651958.2	LOC5567918	sphingomyelin phosphodiesterase	52.3866	152.406	2.90926	1.54065	5e-05	0.00181014
XP_021712858.1	LOC5571577	protein G12 isoform X2	57.2206	161.519	2.82274	1.4971	5e-05	0.00181014
XP_021712126.1	LOC110674006	protein G12-like	83.34	219.986	2.63962	1.40033	5e-05	0.00181014
XP_021697715.1	LOC110675944	peritrophin-1-like	2.28811	5.98307	2.61485	1.38673	0.00055	0.0140329
XP_001663776.1	LOC5578244	protein G12	81.1985	208.646	2.56958	1.36153	5e-05	0.00181014
XP_001651445.1	LOC5567053	general odorant-binding protein 99a	2.32822	5.89894	2.53367	1.34123	0.00075	0.0182659
	LOC5571787		25.7267	62.6707	2.43602	1.28452	5e-05	0.00181014
XP_021700824.1	LOC5572655	pancreatic lipase-related protein 2	18.452	44.7965	2.42773	1.27961	5e-05	0.00181014
XP_021701764.1	LOC5577277	protein G12 isoform X2	38.7133	92.0926	2.37884	1.25026	5e-05	0.00181014
XP_021708322.1	LOC5577135	uncharacterized protein LOC5577135 isoform X1	8.22978	19.4047	2.35786	1.23748	5e-05	0.00181014
XP_001658877.1	LOC5569988	transmembrane protein 208	13.0985	30.8321	2.35386	1.23503	5e-05	0.00181014
XP_021698171.1	LOC5569163	cysteine dioxygenase type 1	4.31876	10.1372	2.34725	1.23097	0.0017	0.0345023
XP_001647949.1	LOC5563686	40S ribosomal protein S21	158.631	355.262	2.23955	1.16321	5e-05	0.00181014
XP_021701760.1	LOC5573345	protein G12	462.169	996.56	2.15627	1.10854	5e-05	0.00181014
	LOC110676442		9.60012	20.6906	2.15524	1.10785	0.0006	0.0151642
XP_021712648.1	LOC5571788	angiotensin-converting enzyme	21.0896	45.0395	2.13563	1.09466	5e-05	0.00181014
XP_001660827.1	LOC5573346	protein G12	618.839	1301.4	2.10297	1.07243	5e-05	0.00181014
XP_001656976.1	LOC5578455	uncharacterized protein LOC5578455	954.428	1982.18	2.07683	1.05438	5e-05	0.00181014
XP_001657033.2	LOC5578605	uncharacterized protein LOC5578605	3.31732	6.87219	2.07161	1.05075	5e-05	0.00181014
XP_021698050.1	LOC5568744	pyridoxal phosphate phosphatase isoform X2	9.42726	19.2565	2.04264	1.03044	5e-05	0.00181014
XP_001656519.2	LOC5577500	solute carrier family 22 member 21 isoform X2	3.16732	6.46563	2.04136	1.02953	5e-05	0.00181014
XP_021698325.1	LOC5564242	uncharacterized protein LOC5564242	6.60592	13.4436	2.03508	1.02509	5e-05	0.00181014
XP_001649797.1	LOC5565445	peptide methionine sulfoxide reductase	9.10001	18.2293	2.00322	1.00232	5e-05	0.00181014
XP_001650170.2	LOC5565804	aquaporin	9.43374	18.8471	1.99784	0.998441	5e-05	0.00181014
XP_001660449.1	LOC5572507	trypsin-1	91.6551	181.313	1.97821	0.984195	5e-05	0.00181014
XP_001649343.2	LOC5564993	uncharacterized protein LOC5564993	104.524	203.35	1.94549	0.960131	5e-05	0.00181014
XP_001660155.1	LOC5572049	uncharacterized protein C20orf24 homolog	13.7293	26.2906	1.91493	0.937289	0.0001	0.00326707
XP_001656375.1	LOC5577275	protein G12	3191.8	6071.7	1.90228	0.92773	5e-05	0.00181014
XP_001662769.2	LOC5576615	uncharacterized protein LOC5576615	4.58123	8.68406	1.89557	0.922635	0.0003	0.00873587
XP_021700264.1	LOC5571141	probable cytochrome P450 9f2 isoform X1	25.5187	48.341	1.89434	0.921692	5e-05	0.00181014
	LOC5575833		8.13377	15.3386	1.88579	0.915171	0.00015	0.00467267
XP_001659961.1	LOC5571828	chymotrypsin-2	4717.89	8875.01	1.88114	0.911607	0.00055	0.0140329
XP_001651410.1	LOC5567015	lysosomal alpha-mannosidase	5.79476	10.8087	1.86525	0.899372	5e-05	0.00181014
XP_001650168.2	LOC5565801	aquaporin AQPAn,G isoform X1	15.6444	28.9576	1.85099	0.888296	5e-05	0.00181014
XP_001658359.2	LOC5569168	brachyurin	422.062	779.991	1.84805	0.886003	5e-05	0.00181014
XP_001659492.2	LOC5571053	serine protease SP24D	422.652	778.508	1.84196	0.881242	5e-05	0.00181014
XP_001662448.1	LOC5576103	uncharacterized protein LOC5576103	22.1401	40.692	1.83793	0.878083	5e-05	0.00181014
XP_001662150.1	LOC5575706	L-lactate dehydrogenase	4.07925	7.46862	1.83088	0.872538	5e-05	0.00181014
XP_021694060.1	LOC5572679	uncharacterized protein LOC5572679	10.2013	18.3951	1.80321	0.850569	0.00065	0.0162743
XP_001655365.1	LOC5574806	probable chitinase 10	106.021	190.216	1.79414	0.843289	5e-05	0.00181014
XP_001660754.1	LOC5573138	ejaculatory bulb-specific protein 3	3.44408	6.1469	1.78477	0.83574	0.0013	0.0280863
XP_021700806.1	LOC110676601	voltage-dependent anion-selective channel-like	11.2799	19.9984	1.77292	0.82613	5e-05	0.00181014
XP_021712969.1	LOC110681488	uncharacterized protein LOC110681488	8.00575	14.0372	1.75339	0.810147	0.0007	0.0172046
XP_021706274.1	LOC110678056	putative aldehyde dehydrogenase family 7 member A1 homolog isoform X2	5.47059	9.54068	1.74399	0.802396	5e-05	0.00181014
XP_001654467.1	LOC5573256	uncharacterized protein LOC5573256	245.793	428.29	1.74248	0.801144	5e-05	0.00181014
XP_021700697.1	LOC5566613	regucalcin isoform X1	24.4754	42.4118	1.73283	0.793133	5e-05	0.00181014
XP_021704086.1	LOC5569765	uncharacterized protein LOC5569765 isoform X2	6.31798	10.9435	1.73212	0.792539	0.00085	0.0198013
XP_001661253.1	LOC5574196	small integral membrane protein 20	35.2983	61.071	1.73014	0.790889	0.0001	0.00326707
XP_001660168.1	LOC5572088	40S ribosomal protein S20	10.4426	18.0645	1.72989	0.790676	0.00205	0.0392282
XP_001663844.1	LOC5578382	thymosin beta	52.857	91.1591	1.72464	0.786292	5e-05	0.00181014
XP_021710699.1	LOC5567207	organic cation transporter protein	8.87402	15.3036	1.72454	0.786211	5e-05	0.00181014
XP_021704850.1	LOC5567605	uncharacterized protein LOC5567605	32.5889	55.9731	1.71755	0.780353	5e-05	0.00181014
	COX1		485.134	825.669	1.70194	0.76718	5e-05	0.00181014
XP_001653478.2	LOC5571180	uncharacterized protein LOC5571180	218.05	371.072	1.70177	0.76704	5e-05	0.00181014
XP_001653035.1	LOC5569816	clavesin-1	3.7873	6.37514	1.68329	0.751287	0.0024	0.0434432
XP_001654886.2	LOC5573855	zinc carboxypeptidase A 1	145.555	244.777	1.68168	0.749904	5e-05	0.00181014
XP_021703511.1	LOC5567014	lysosomal alpha-mannosidase isoform X2	40.3082	67.5584	1.67605	0.745062	5e-05	0.00181014
XP_021697529.1	LOC5576852	85/88 kDa calcium-independent phospholipase A2 isoform X3	3.67089	6.15131	1.6757	0.744764	5e-05	0.00181014
XP_021703720.1	LOC5575522	1-acyl-sn-glycerol-3-phosphate acyltransferase alpha	10.2273	17.0195	1.66412	0.734763	5e-05	0.00181014
XP_001654910.1	LOC5573878	uncharacterized protein LOC5573878 isoform X1	62.4339	103.33	1.65503	0.726858	5e-05	0.00181014
XP_011493351.1	LOC5568355	glutathione S-transferase 1 isoform X3	25.8028	42.699	1.65482	0.726675	5e-05	0.00181014
XP_021697773.1	LOC5564448	sialin	5.26978	8.68112	1.64734	0.720138	0.00045	0.0119361
XP_021712511.1	LOC110681054	uncharacterized protein LOC110681054	234.179	385.492	1.64614	0.719089	5e-05	0.00181014
XP_021699636.1	LOC110676370	dolichyl-diphosphooligosaccharide--protein glycosyltransferase subunit 4	25.0203	41.0762	1.64171	0.715204	0.00235	0.0431209
	COX3		354.262	580.997	1.64002	0.713714	5e-05	0.00181014
XP_001656377.1	LOC5577276	protein G12 isoform X2	1977.96	3243.34	1.63974	0.713467	0.0001	0.00326707
XP_021693615.1	LOC5573431	facilitated trehalose transporter Tret1	4.50132	7.35995	1.63506	0.709348	0.00015	0.00467267
XP_001649272.1	LOC5564931	40S ribosomal protein S21	108.383	176.832	1.63155	0.706241	5e-05	0.00181014
XP_021712413.1	LOC110680939	40S ribosomal protein S17	28.4844	46.3098	1.6258	0.701146	0.0002	0.00602022
XP_001657204.2	LOC5578914	glucosylceramidase	27.4651	44.152	1.60757	0.684879	5e-05	0.00181014
XP_001650215.1	LOC5565837	basic salivary proline-rich protein 4	5.04426	8.09981	1.60575	0.683245	0.0001	0.00326707
XP_001652419.1	LOC5568588	phosphoserine phosphatase isoform X1	40.9898	65.3154	1.59345	0.672158	5e-05	0.00181014
XP_021701334.1	LOC5568820	S-adenosylmethionine decarboxylase proenzyme isoform X1	3.90207	6.21627	1.59307	0.67181	0.0002	0.00602022
XP_021697924.1	LOC5578604	uncharacterized protein LOC5578604 isoform X2	51.6116	82.1442	1.59158	0.670463	0.0024	0.0434432
XP_021707150.1	LOC5572681	apolipophorins	7.46227	11.8618	1.58957	0.668636	0.0008	0.0189664
XP_001653984.2	LOC5572296	uncharacterized protein LOC5572296 isoform X2	38.2256	60.0068	1.56981	0.650587	0.00195	0.0384121
XP_021707289.1	LOC5567218	glutactin	10.275	16.0968	1.5666	0.647636	5e-05	0.00181014
XP_021710738.1	LOC5568046	uncharacterized protein LOC5568046	305.178	474.968	1.55636	0.638179	0.00045	0.0119361
XP_021697282.1	LOC5574905	multiple inositol polyphosphate phosphatase 1	79.2909	123.317	1.55525	0.637144	5e-05	0.00181014
XP_001649855.2	LOC5565499	sodium/potassium/calcium exchanger 4	22.9371	35.4389	1.54505	0.627651	0.00055	0.0140329
XP_001653301.1	LOC5570797	innexin inx7	31.7485	49.009	1.54366	0.626358	0.0002	0.00602022
XP_001650490.2	LOC5566120	alpha-N-acetylgalactosaminidase	39.2678	60.4324	1.53898	0.621975	0.0001	0.00326707
XP_001653807.1	LOC5571889	39S ribosomal protein L33, mitochondrial	41.9013	64.4729	1.53868	0.621698	0.0017	0.0345023
XP_001661542.1	LOC5574626	protein D3	74.5295	114.523	1.53661	0.619754	5e-05	0.00181014
	LOC110678856		599.76	916.692	1.52843	0.612052	0.00015	0.00467267
XP_021709329.1	LOC5576159	putative serine protease F56F10,1 isoform X2	32.2469	49.1648	1.52464	0.608465	0.00045	0.0119361
XP_001657034.2	LOC5578619	uncharacterized protein LOC5578619	203.905	309.061	1.51571	0.599994	5e-05	0.00181014
XP_001650980.2	LOC5566585	glutamate--cysteine ligase regulatory subunit	4.27649	6.39176	1.49463	0.579786	0.0022	0.0418
XP_021696986.1	LOC5565228	solute carrier family 28 member 3 isoform X2	10.587	15.7663	1.48921	0.57455	0.0008	0.0189664
XP_021709007.1	LOC5570022	ninjurin-2	65.4831	96.6968	1.47667	0.562346	0.00025	0.00735989
XP_001659135.1	LOC5570423	ubiquinone biosynthesis O-methyltransferase, mitochondrial	17.5043	25.7972	1.47376	0.559505	0.00165	0.0340027
XP_001662100.1	LOC5575611	protein hairy	6.90807	10.1341	1.46699	0.552863	0.0013	0.0280863
XP_001650049.1	LOC5565699	beta-hexosaminidase subunit beta isoform X1	127.521	187.005	1.46646	0.552342	0.00045	0.0119361
XP_021705206.1	LOC5563971	uncharacterized protein LOC5563971	9.55769	13.933	1.45778	0.543772	0.00265	0.046401
XP_001655664.1	LOC5575285	putative aldehyde dehydrogenase family 7 member A1 homolog	9.81346	14.2787	1.45501	0.541031	0.002	0.0385468
XP_001660136.1	LOC5572031	uncharacterized family 31 glucosidase KIAA1161	51.3753	74.5123	1.45035	0.536404	0.0023	0.0427896
XP_021702650.1	LOC5564542	FK506-binding protein 2	14.6707	21.2364	1.44754	0.533602	0.0007	0.0172046
XP_001660494.2	LOC5572674	trans-1,2-dihydrobenzene-1,2-diol dehydrogenase	11.3098	16.2917	1.44049	0.526564	0.00255	0.0449437
XP_001649097.2	LOC5564749	probable cytochrome P450 9f2	55.8938	79.9334	1.43009	0.51611	0.0009	0.0207853
XP_001662495.2	LOC5576147	lipase 1	38.5306	54.5858	1.41669	0.502521	0.00135	0.0287036
XP_021693620.1	LOC5573437	facilitated trehalose transporter Tret1	46.7595	66.0261	1.41204	0.497777	0.0018	0.0362571
XP_001661015.2	LOC5573692	putative alpha-L-fucosidase	116.228	163.692	1.40837	0.494026	0.0015	0.0316417
XP_021693413.1	LOC5567506	cystinosin homolog isoform X1	9.75777	13.7023	1.40425	0.489795	0.0025	0.04465
XP_001647928.1	LOC5563592	60S ribosomal protein L36	90.0262	126.322	1.40317	0.488689	0.002	0.0385468
XP_021700321.1	LOC5568636	putative phosphatidate phosphatase isoform X1	24.4319	34.1834	1.39913	0.48453	0.0023	0.0427896
XP_021694223.1	LOC110674263	uncharacterized protein LOC110674263	17.3065	24.1792	1.39712	0.482453	0.00165	0.0340027
XP_001648854.1	LOC5564516	ATPase inhibitor, mitochondrial	146.962	203.407	1.38408	0.468926	0.0027	0.0469695
XP_021712976.1	LOC5578996	autophagy-related protein 2 homolog A	6.41287	4.64325	0.724052	-0.465835	0.00255	0.0449438
XP_021701381.1	LOC5564976	glyoxylate reductase/hydroxypyruvate reductase isoform X1	35.4434	25.4942	0.719293	-0.475348	0.00235	0.0431209
XP_021705657.1	LOC5565261	MAP kinase-interacting serine/threonine-protein kinase 1	10.9493	7.7835	0.710867	-0.492348	0.0019	0.0377044
XP_001652760.1	LOC5569180	cAMP-responsive element-binding protein-like 2 isoform X1	150.796	107.009	0.709628	-0.494866	0.00225	0.0424489
XP_001654630.1	LOC5573480	protein eiger	26.0205	17.9218	0.688757	-0.537933	0.0025	0.04465
XP_021712940.1	LOC5566780	membrane alanyl aminopeptidase	21.1851	14.5651	0.687516	-0.540534	0.0012	0.0270151
XP_001662263.2	LOC5575852	FAD-dependent oxidoreductase domain-containing protein 1	53.5293	36.8005	0.687483	-0.540603	0.00085	0.0198013
XP_001656500.1	LOC5577421	protein RTF2 homolog	13.7014	9.41507	0.687161	-0.54128	0.002	0.0385468
XP_021704942.1	LOC5577252	excitatory amino acid transporter 1	17.4166	11.9185	0.684318	-0.54726	0.0013	0.0280863
XP_021709221.1	LOC5576237	microtubule-actin cross-linking factor 1 isoform X27	8.72899	5.92673	0.678971	-0.558578	0.0004	0.0114
XP_021696342.1	LOC5577066	RING finger protein nhl-1 isoform X1	7.03927	4.7394	0.67328	-0.570721	0.00125	0.0279063
XP_021713424.1	LOC5580168	twitchin isoform X1	7.52394	4.98993	0.663207	-0.592469	0.0008	0.0189664
XP_001651192.2	LOC5566785	perlucin	55.8305	37.0182	0.663046	-0.592819	0.00135	0.0287036
YP_009389267.1	ND5	NADH dehydrogenase subunit 5	94.3829	62.4133	0.661278	-0.596672	0.00045	0.0119361
XP_001650384.2	LOC5566018	zinc finger protein GLI2	8.09743	5.3158	0.65648	-0.607177	0.00045	0.0119361
XP_001648904.1	LOC5564549	terminal uridylyltransferase Tailor	9.53331	6.20079	0.650434	-0.620525	0.0004	0.0114
XP_021698609.1	LOC5570784	chymotrypsin-2	1533.78	994.335	0.64829	-0.625288	0.00045	0.0119361
	LOC110680413		76.8939	49.0315	0.637651	-0.64916	5e-05	0.00181014
XP_021704288.1	LOC5573233	phosphotriesterase-related protein	6.95742	4.341	0.623938	-0.680525	0.00095	0.0217526
XP_001654146.2	LOC5572647	uncharacterized protein LOC5572647	22.9365	14.2657	0.621965	-0.685095	0.0001	0.00326707
XP_021703463.1	LOC110674010	von Willebrand factor D and EGF domain-containing protein-like	17.801	10.987	0.617213	-0.696161	0.00155	0.032441
XP_001659474.1	LOC5571037	chymotrypsin-1	29.5922	18.0547	0.610117	-0.712843	0.0001	0.00326707
XP_001652440.1	LOC5568609	annulin isoform X1	8.45673	5.07928	0.60062	-0.735476	5e-05	0.00181014
XP_021706998.1	LOC5568028	alcohol dehydrogenase class-3	11.947	6.96201	0.582741	-0.779073	0.00025	0.00735989
XP_021693238.1	LOC5563711	mitochondrial inner membrane protease subunit 1	8.55529	4.97523	0.581538	-0.782054	0.0012	0.0270151
XP_001657478.1	LOC5567473	alkaline phosphatase 4	68.9255	37.9244	0.550223	-0.861911	5e-05	0.00181014
XP_001650638.2	LOC5566258	phenoloxidase 2	6.92079	3.79204	0.54792	-0.867963	5e-05	0.00181014
XP_021702682.1	LOC5572794	acidic amino acid decarboxylase GADL1 isoform X3	6.50057	3.41531	0.525386	-0.92855	0.00015	0.00467267
XP_001661890.1	LOC5575366	phenoloxidase 2	9.72476	5.06304	0.520634	-0.941659	5e-05	0.00181014
XP_001655031.2	LOC5574053	carbonic anhydrase 2	78.4186	39.5503	0.504348	-0.987507	5e-05	0.00181014
YP_009389260.1	ND2	NADH dehydrogenase subunit 2	72.3965	31.0579	0.428997	-1.22096	5e-05	0.00181014
XP_021699380.1	LOC5578065	phenoloxidase 2	68.1629	27.9972	0.41074	-1.2837	5e-05	0.00181014
XP_001659510.2	LOC5571070	uncharacterized protein LOC5571070	29.3002	11.8162	0.403281	-1.31014	5e-05	0.00181014
YP_009389270.1	ND6	NADH dehydrogenase subunit 6	78.3511	27.0878	0.345723	-1.53231	5e-05	0.00181014
XP_001661643.1	LOC5574759	C-type lectin domain family 6 member A	7.20269	2.35298	0.326681	-1.61405	0.0013	0.0280863

### Sheet: 48hs
Gene ID	Locus	Gene Description	FPKM uninfected 28°C (control)	FPKM Zika infected 28°C	FoldChange	Log2(FoldChange)	p-value	FDR p-value
XP_001648157.1	LOC5563841	uncharacterized protein LOC5563841	0.0820542	23.1189	281.752	8.13828	0.00015	0.00682647
	LOC5571051		0.136663	29.1323	213.169	7.73585	0.00065	0.0211
XP_001649098.2	LOC5564763	probable cytochrome P450 9f2	4.80114	19.775	4.11881	2.04223	5e-05	0.0027631
XP_001659492.2	LOC5571053	serine protease SP24D	87.8986	289.127	3.28932	1.71779	5e-05	0.0027631
XP_021698905.1	LOC5574352	chymotrypsin-2	105.286	333.255	3.16524	1.66231	5e-05	0.0027631
XP_001661721.2	LOC5574916	solute carrier family 45 member 4	4.34316	13.2924	3.06054	1.61378	5e-05	0.0027631
XP_001654886.2	LOC5573855	zinc carboxypeptidase A 1	83.5308	239.896	2.87195	1.52203	5e-05	0.0027631
XP_001661388.1	LOC5574353	chymotrypsin-1	137.406	387.035	2.81673	1.49402	5e-05	0.0027631
	LOC5571787		29.8139	82.4153	2.76432	1.46693	5e-05	0.0027631
XP_021698904.1	LOC23687877	chymotrypsin-2	6.38023	17.0328	2.66962	1.41664	5e-05	0.0027631
XP_021707253.1	LOC23687711	lipase member H	3.02609	7.90535	2.6124	1.38537	5e-05	0.0027631
XP_001658086.2	LOC5568677	peptidoglycan recognition protein 1	3.99623	10.1371	2.53667	1.34293	0.00105	0.0302739
XP_001657033.2	LOC5578605	uncharacterized protein LOC5578605	8.59293	21.0969	2.45515	1.29581	5e-05	0.0027631
XP_021697282.1	LOC5574905	multiple inositol polyphosphate phosphatase 1	12.2742	30.0305	2.44664	1.2908	5e-05	0.0027631
XP_001653478.2	LOC5571180	uncharacterized protein LOC5571180	7.31807	17.1068	2.33761	1.22503	5e-05	0.0027631
XP_001658491.2	LOC5569396	trypsin 5G1-like	33.1347	75.5351	2.27964	1.1888	5e-05	0.0027631
XP_001660754.1	LOC5573138	ejaculatory bulb-specific protein 3	6.36947	14.3226	2.24863	1.16905	5e-05	0.0027631
XP_021702449.1	LOC5572441	cytochrome P450 9e2	12.2729	27.4375	2.23562	1.16067	5e-05	0.0027631
XP_021701465.1	LOC5571215	proton-coupled amino acid transporter-like protein CG1139	4.36824	9.75922	2.23413	1.15971	5e-05	0.0027631
XP_021712648.1	LOC5571788	angiotensin-converting enzyme	24.9006	53.2941	2.14027	1.0978	5e-05	0.0027631
XP_021710501.1	LOC5569629	5-aminolevulinate synthase, nonspecific, mitochondrial isoform X2	46.5157	98.4223	2.11589	1.08127	5e-05	0.0027631
XP_021700286.1	LOC110676505	uncharacterized protein LOC110676505	4.86164	10.0079	2.05854	1.04162	5e-05	0.0027631
XP_001650168.2	LOC5565801	aquaporin AQPAn,G isoform X1	54.1777	110.444	2.03855	1.02754	5e-05	0.0027631
XP_001654131.2	LOC5572635	carboxypeptidase B	3.13075	6.31708	2.01775	1.01275	0.0012	0.03376
XP_021706092.1	LOC110678029	uncharacterized protein LOC110678029	28.4188	57.273	2.01532	1.01101	5e-05	0.0027631
XP_001656976.1	LOC5578455	uncharacterized protein LOC5578455	247.476	498.164	2.01298	1.00933	5e-05	0.0027631
XP_001655365.1	LOC5574806	probable chitinase 10	26.6519	53.286	1.99933	0.999518	5e-05	0.0027631
XP_021693431.1	LOC5568916	glutamyl aminopeptidase isoform X3	63.5694	125.134	1.96846	0.977069	5e-05	0.0027631
XP_001662625.2	LOC5576408	cytochrome b561 domain-containing protein 1	22.9707	45.0958	1.96319	0.973198	5e-05	0.0027631
XP_001653516.2	LOC5571188	kynurenine 3-monooxygenase	33.751	65.9205	1.95314	0.965797	5e-05	0.0027631
XP_001650170.2	LOC5565804	aquaporin	47.7424	93.2208	1.95258	0.965381	5e-05	0.0027631
XP_001663546.2	LOC5577771	peptide transporter family 1	18.001	35.0752	1.94851	0.962374	5e-05	0.0027631
XP_021697241.1	LOC110675781	apyrase-like	4.74819	9.23123	1.94416	0.959145	5e-05	0.0027631
YP_009389270.1	ND6	NADH dehydrogenase subunit 6	41.9381	80.8466	1.92776	0.946926	0.0005	0.0175833
XP_001648807.1	LOC5564459	sialin	37.4323	71.3484	1.90607	0.930597	5e-05	0.0027631
XP_021706160.1	LOC5579851	sortilin-related receptor	5.60704	10.6233	1.89464	0.921921	5e-05	0.0027631
XP_021705994.1	LOC5577356	monocarboxylate transporter 14 isoform X1	31.0418	58.7744	1.8934	0.920976	5e-05	0.0027631
	LOC5573501		56.0519	104.677	1.8675	0.901109	5e-05	0.0027631
XP_001655212.2	LOC5574589	endoplasmic reticulum metallopeptidase 1	3.58774	6.68965	1.86459	0.898855	5e-05	0.0027631
XP_001658560.1	LOC5569474	uncharacterized protein LOC5569474	7.32622	13.3828	1.8267	0.869239	5e-05	0.0027631
XP_021709391.1	LOC5570605	uncharacterized protein LOC5570605	6.16422	11.0905	1.79917	0.847334	5e-05	0.0027631
XP_021699196.1	LOC5580119	uncharacterized protein LOC5580119 isoform X3	50.5795	90.8967	1.79711	0.845675	5e-05	0.0027631
XP_021709029.1	LOC5571080	V-type proton ATPase catalytic subunit A	67.466	121.118	1.79525	0.844181	5e-05	0.0027631
XP_001658054.1	LOC5568406	probable 4-coumarate--CoA ligase 3	17.0346	30.3592	1.78221	0.833666	5e-05	0.0027631
XP_001659961.1	LOC5571828	chymotrypsin-2	161.162	282.394	1.75224	0.809198	5e-05	0.0027631
XP_001657478.1	LOC5567473	alkaline phosphatase 4	77.5088	135.686	1.75059	0.80784	0.00065	0.0211
XP_001648915.2	LOC5564567	seminal metalloprotease 1	1865.99	3251.23	1.74236	0.801044	0.0001	0.0049383
XP_001647928.1	LOC5563592	60S ribosomal protein L36	173.483	300.378	1.73145	0.791985	5e-05	0.0027631
XP_021705428.1	LOC5569932	uncharacterized protein LOC5569932	10.1689	17.5871	1.7295	0.790354	5e-05	0.0027631
XP_001654593.1	LOC5573419	b(0,+)-type amino acid transporter 1	10.5295	18.1738	1.72599	0.787423	5e-05	0.0027631
	LOC110674016		75.8561	130.831	1.72473	0.786367	5e-05	0.0027631
XP_001660190.2	LOC5572116	Niemann-Pick type protein homolog 1B	14.5114	24.9942	1.72238	0.784407	5e-05	0.0027631
XP_021698873.1	LOC5566015	uncharacterized protein LOC5566015 isoform X2	4.95688	8.36161	1.68687	0.754348	5e-05	0.0027631
XP_001651458.1	LOC5567068	V-type proton ATPase subunit B	28.1013	47.3212	1.68395	0.75185	5e-05	0.0027631
XP_001661424.1	LOC5574372	cytoplasmic phosphatidylinositol transfer protein 1	5.51471	9.28518	1.68371	0.751645	0.0013	0.0357077
XP_021699788.1	LOC5567700	solute carrier family 2, facilitated glucose transporter member 1 isoform X1	20.1632	33.8613	1.67936	0.747913	0.00115	0.0327503
XP_021700271.1	LOC5571144	peroxisomal acyl-coenzyme A oxidase 3 isoform X2	4.65568	7.75825	1.66641	0.736739	0.0002	0.0085963
XP_001650904.1	LOC5566525	CTP synthase	51.8422	86.3361	1.66536	0.735837	5e-05	0.0027631
XP_021704945.1	LOC5573595	ero1-like protein	5.54683	9.22776	1.66361	0.734317	0.0001	0.0049383
XP_001662813.2	LOC5576672	ATP-binding cassette sub-family A member 3	67.1399	111.463	1.66016	0.731323	0.0003	0.0121096
XP_021705938.1	LOC23687387	uncharacterized protein LOC23687387 isoform X2	6.57789	10.8769	1.65355	0.725571	0.001	0.0295669
XP_001660861.1	LOC5573374	glutamate dehydrogenase, mitochondrial isoform X2	152.922	251.618	1.6454	0.718439	5e-05	0.0027631
XP_021707775.1	LOC5567364	RNA polymerase II elongation factor Ell isoform X3	3.22618	5.29169	1.64023	0.713902	5e-05	0.0027631
XP_001655825.1	LOC5575718	V-type proton ATPase subunit E	91.3513	149.402	1.63547	0.709702	5e-05	0.0027631
XP_021703628.1	LOC5565843	multidrug resistance-associated protein 1	3.56043	5.81206	1.6324	0.706998	0.00045	0.0163195
XP_001663820.1	LOC5578292	probable 4-coumarate--CoA ligase 3	20.5818	33.5937	1.6322	0.706822	5e-05	0.0027631
XP_021701697.1	LOC5566251	venom dipeptidyl peptidase 4 isoform X1	97.7832	159.587	1.63205	0.706685	5e-05	0.0027631
XP_021695524.1	LOC5579310	prominin-like protein isoform X7	13.3264	21.717	1.62962	0.704538	5e-05	0.0027631
XP_021701172.1	LOC5571677	putative inorganic phosphate cotransporter isoform X1	31.3866	51.0615	1.62686	0.702087	5e-05	0.0027631
XP_001661294.1	LOC5574239	microfibril-associated glycoprotein 4	11.0217	17.895	1.62362	0.69921	0.0004	0.0148544
XP_001658359.2	LOC5569168	brachyurin	42.6223	69.1311	1.62195	0.697726	5e-05	0.0027631
XP_021697529.1	LOC5576852	85/88 kDa calcium-independent phospholipase A2 isoform X3	12.2047	19.7463	1.61793	0.694146	5e-05	0.0027631
XP_021704528.1	LOC5579654	proton-coupled amino acid transporter-like protein pathetic	338.13	545.369	1.6129	0.689655	0.00025	0.0103616
XP_021700824.1	LOC5572655	pancreatic lipase-related protein 2	68.6029	110.399	1.60925	0.686386	5e-05	0.0027631
XP_001652227.2	LOC5579938	atrial natriuretic peptide receptor 3	8.10468	12.964	1.59957	0.677684	0.00045	0.0163195
XP_001656120.2	LOC5576417	uncharacterized protein LOC5576417	12.7635	20.3955	1.59796	0.676227	0.00015	0.00682647
XP_001652922.1	LOC5569659	cytochrome P450 4C1	6.91203	11.0002	1.59146	0.670348	0.00095	0.028451
XP_001649797.1	LOC5565445	peptide methionine sulfoxide reductase	40.4477	64.2843	1.58932	0.668409	0.0004	0.0148544
XP_001650884.2	LOC5566495	probable 2-oxoglutarate dehydrogenase E1 component DHKTD1 homolog, mitochondrial	11.4884	18.2235	1.58625	0.665622	5e-05	0.0027631
XP_021701935.1	LOC5578825	beta-mannosidase	48.2791	76.4948	1.58443	0.663963	0.0002	0.0085963
XP_021699084.1	LOC110676249	proton-coupled amino acid transporter 1-like	36.7437	58.1575	1.58279	0.662468	5e-05	0.0027631
XP_001649464.1	LOC5565118	alpha-aminoadipic semialdehyde synthase, mitochondrial	40.8304	64.4254	1.57788	0.657986	5e-05	0.0027631
XP_001657949.2	LOC5568256	fibrinogen-like protein 1	43.0917	67.9391	1.57662	0.656832	0.0001	0.0049383
XP_021698902.1	LOC5574355	uncharacterized protein LOC5574355	3.75364	5.9124	1.57511	0.655454	0.0001	0.0049383
XP_001657753.1	LOC5567950	V-type proton ATPase 116 kDa subunit a	89.4768	140.813	1.57374	0.654195	5e-05	0.0027631
XP_001658093.2	LOC5568678	neutral ceramidase	14.7312	23.0624	1.56555	0.646668	0.0001	0.0049383
XP_001660859.2	LOC5573380	torso-like protein	3.59765	5.62923	1.5647	0.645883	0.00125	0.0349548
XP_001658660.2	LOC5569630	uncharacterized protein LOC5569630	26.1752	40.9412	1.56412	0.645353	0.0016	0.0426851
XP_001651479.2	LOC5567084	membrane alanyl aminopeptidase	24.2519	37.8763	1.56179	0.643198	0.00015	0.00682647
XP_001660426.1	LOC5572478	V-type proton ATPase subunit D 1	59.0627	92.2257	1.56149	0.642922	5e-05	0.0027631
XP_021700410.1	LOC5571944	protein peste	24.1889	37.7318	1.55988	0.641436	0.00015	0.00682647
XP_001660449.1	LOC5572507	trypsin-1	79.4701	123.598	1.55528	0.637171	0.00015	0.00682647
XP_001651623.2	LOC5567194	surface antigen CRP170	71.2059	110.727	1.55503	0.636938	0.0004	0.0148544
XP_021696764.1	LOC110675609	uncharacterized protein LOC110675609	34.3349	53.2658	1.55136	0.633534	5e-05	0.0027631
XP_001662274.1	LOC5575863	cationic amino acid transporter 3	64.7874	100.138	1.54564	0.628204	0.00035	0.0137686
XP_021708478.1	LOC5567467	transmembrane channel-like protein 7	5.31464	8.2124	1.54524	0.627832	0.00055	0.0185007
XP_001658589.2	LOC5569504	tribbles homolog 2	9.31121	14.3595	1.54217	0.624965	0.00025	0.0103616
XP_021703625.1	LOC5565841	multidrug resistance-associated protein 1 isoform X1	32.4422	49.997	1.54111	0.62397	0.00035	0.0137686
XP_021697387.1	LOC5578230	probable multidrug resistance-associated protein lethal(2)03659	6.09032	9.38051	1.54023	0.623148	0.00055	0.0185007
XP_001648674.1	LOC5564314	5-oxoprolinase	10.8528	16.7053	1.53926	0.622239	5e-05	0.0027631
XP_001663552.1	LOC5577777	translocating chain-associated membrane protein 1	107.277	165.009	1.53816	0.621204	0.00015	0.00682647
XP_021707339.1	LOC5564865	ribosome-binding protein 1 isoform X1	8.59647	13.1988	1.53537	0.618591	0.0002	0.0085963
XP_021703519.1	LOC5566981	very long-chain-fatty-acid--CoA ligase bubblegum	35.587	54.6164	1.53473	0.617984	0.0001	0.0049383
XP_001654715.2	LOC5573581	sulfide:quinone oxidoreductase, mitochondrial	18.3554	28.1124	1.53156	0.615002	0.0004	0.0148544
XP_021701493.1	LOC5574619	zinc transporter 2	11.5888	17.6839	1.52595	0.609705	0.0003	0.0121096
XP_021713139.1	LOC5567836	CD2-associated protein	3.5721	5.4431	1.52378	0.607656	0.0005	0.0175833
XP_001660161.1	LOC5572082	glutamine--fructose-6-phosphate aminotransferase [isomerizing] 2	24.2678	36.9343	1.52195	0.605918	0.00025	0.0103616
XP_021703791.1	LOC5570863	ATP-binding cassette sub-family G member 4	5.72084	8.65855	1.51351	0.597898	0.00105	0.0302739
XP_021702494.1	LOC5565301	protein BTG1	8.16887	12.3198	1.50814	0.59277	0.00035	0.0137686
XP_001650036.2	LOC5565685	lipase 1	15.7237	23.5724	1.49916	0.584158	0.0005	0.0175833
XP_021712815.1	LOC5567067	UPF0676 protein C1494,01	8.85923	13.2604	1.49679	0.581871	0.0006	0.0200374
XP_021695404.1	LOC5566119	V-type proton ATPase subunit C isoform X2	27.0244	40.4422	1.49651	0.581599	0.0004	0.0148544
XP_001651530.1	LOC5579854	signal recognition particle receptor subunit alpha homolog	21.8864	32.7444	1.49611	0.581214	0.0001	0.0049383
XP_001663097.2	LOC5576995	chitinase-3-like protein 1	138.667	206.777	1.49118	0.576451	0.0001	0.0049383
XP_021696900.1	LOC5565651	uncharacterized protein LOC5565651 isoform X1	6.92324	10.3116	1.48942	0.574749	0.00055	0.0185007
XP_021710632.1	LOC5574668	serine/threonine-protein kinase/endoribonuclease IRE1	7.91339	11.7794	1.48854	0.573898	0.0004	0.0148544
XP_021707395.1	LOC5572228	heterogeneous nuclear ribonucleoprotein L isoform X1	5.58486	8.27221	1.48118	0.566752	0.00065	0.0211
XP_021693465.1	LOC5573328	dual specificity protein phosphatase 10 isoform X3	11.4368	16.9365	1.48088	0.566452	0.00135	0.0366474
XP_001653922.2	LOC5572230	Golgi-specific brefeldin A-resistance guanine nucleotide exchange factor 1	9.32166	13.8016	1.48059	0.566177	0.0007	0.0224097
XP_021707242.1	LOC5566316	dnaJ homolog subfamily B member 6 isoform X1	26.72	39.4296	1.47566	0.561359	0.0008	0.0249235
XP_021704000.1	LOC5568072	sialin isoform X1	17.8586	26.3297	1.47434	0.560072	0.0005	0.0175833
XP_021695843.1	LOC5569924	uncharacterized protein LOC5569924	10.7673	15.799	1.46731	0.553177	0.00115	0.0327503
XP_021698252.1	LOC5567851	putative ferric-chelate reductase 1 homolog isoform X1	22.1121	32.3574	1.46333	0.54926	0.0008	0.0249235
XP_001654889.1	LOC5573858	zinc carboxypeptidase A 1	663.063	970.044	1.46297	0.548904	0.00165	0.0435188
XP_001662100.1	LOC5575611	protein hairy	23.5988	34.4662	1.46051	0.546469	0.00055	0.0185007
XP_021708939.1	LOC110679163	glycerol-3-phosphate acyltransferase 3 isoform X2	11.3648	16.5433	1.45566	0.541675	0.00075	0.0238459
XP_021698384.1	LOC5568876	uncharacterized protein LOC5568876	14.4042	20.852	1.44763	0.533696	0.00015	0.00682647
XP_001658652.1	LOC5569632	uncharacterized protein LOC5569632	114.906	166.027	1.44489	0.530964	0.0007	0.0224097
XP_001654000.2	LOC5572323	influenza virus NS1A-binding protein isoform X2	33.505	48.4029	1.44465	0.530717	0.00095	0.028451
XP_021709689.1	LOC5578801	probable basic-leucine zipper transcription factor J isoform X2	52.3366	75.5187	1.44294	0.529014	0.00175	0.0453827
XP_001664241.2	LOC5579146	transcriptional coactivator yorkie isoform X1	14.24	20.4769	1.43798	0.524048	0.0013	0.0357077
XP_021699475.1	LOC5570339	triple functional domain protein isoform X2	8.66442	12.4374	1.43546	0.52151	0.00095	0.028451
XP_001654467.1	LOC5573256	uncharacterized protein LOC5573256	66.7463	95.6784	1.43346	0.519505	0.00065	0.0211
XP_021710610.1	LOC5567410	shootin-1	11.4817	16.3792	1.42655	0.512529	0.00175	0.0453827
XP_011493566.1	LOC5573964	V-type proton ATPase subunit e 2	100.075	142.179	1.42072	0.506627	0.00135	0.0366474
XP_001654799.1	LOC5573778	staphylococcal nuclease domain-containing protein 1	29.5682	41.8557	1.41556	0.501378	0.00175	0.0453827
XP_001652018.1	LOC5568081	V-type proton ATPase subunit H isoform X2	44.3521	62.7469	1.41474	0.500542	0.0012	0.03376
XP_001660494.2	LOC5572674	trans-1,2-dihydrobenzene-1,2-diol dehydrogenase	64.1658	44.4631	0.692941	-0.529196	0.00085	0.0263047
XP_001663876.2	LOC5578489	uncharacterized protein LOC5578489	34.6158	23.7113	0.684985	-0.545856	0.00095	0.028451
XP_001658792.2	LOC5569895	lambda-crystallin homolog	468.576	319.099	0.680997	-0.554279	0.0008	0.0249235
XP_001663012.2	LOC5576915	uncharacterized protein LOC5576915	231.137	156.434	0.676802	-0.563194	0.0002	0.0085963
XP_001658750.1	LOC5569847	glutathione S-transferase 1	653.889	441.534	0.675243	-0.566521	0.0009	0.0276675
XP_001660495.2	LOC5572673	retinal dehydrogenase 1	24.6625	15.8884	0.644233	-0.634345	0.0002	0.0085963
XP_021695288.1	LOC5574491	A disintegrin and metalloproteinase with thrombospondin motifs 7	14.7155	9.39566	0.638487	-0.64727	0.0004	0.0148544
XP_001649339.1	LOC5564989	uncharacterized protein LOC5564989	22.9942	14.6796	0.638404	-0.647457	0.00165	0.0435188
XP_021703520.1	LOC23687875	major latex allergen Hev b 5	46.019	28.8685	0.627317	-0.672733	0.0003	0.0121096
XP_021703463.1	LOC110674010	von Willebrand factor D and EGF domain-containing protein-like	20.6379	12.9293	0.626483	-0.674652	0.00145	0.0391331
XP_001663090.2	LOC5576988	uncharacterized protein LOC5576988 isoform X1	24.7009	15.3919	0.623131	-0.682392	0.00105	0.0302739
XP_001656377.1	LOC5577276	protein G12 isoform X2	31.0885	19.0617	0.613143	-0.705704	0.00055	0.0185007
XP_021693622.1	LOC5578380	SPARC	17.212	10.5512	0.613014	-0.706008	0.00105	0.0302739
XP_021700264.1	LOC5571141	probable cytochrome P450 9f2 isoform X1	372.64	227.88	0.611529	-0.709508	0.00015	0.00682647
XP_021710339.1	LOC5579856	synaptic vesicle glycoprotein 2C	93.9032	56.3948	0.600563	-0.735612	0.001	0.0295669
XP_021702196.1	LOC5570819	CD109 antigen isoform X5	5.84993	3.48977	0.596549	-0.745287	5e-05	0.0027631
XP_021712413.1	LOC110680939	40S ribosomal protein S17	100.092	59.2445	0.5919	-0.756574	5e-05	0.0027631
XP_001664001.2	LOC5578661	location of vulva defective 1	45.781	27.0699	0.591291	-0.758059	5e-05	0.0027631
XP_021701302.1	LOC5578955	serine protease inhibitor 28Dc isoform X2	11.9306	6.9412	0.581798	-0.78141	0.00055	0.0185007
XP_011493129.2	LOC23687754	flocculation protein FLO11	144.433	82.3667	0.570276	-0.810267	5e-05	0.0027631
XP_001660748.2	LOC5573132	chitinase-like protein Idgf4	10.8017	6.15092	0.56944	-0.812384	0.00155	0.0415902
XP_001655397.1	LOC5574872	mitochondrial import inner membrane translocase subunit Tim29	64.0102	36.4019	0.568689	-0.814288	5e-05	0.0027631
XP_021698325.1	LOC5564242	uncharacterized protein LOC5564242	52.8397	29.1009	0.550739	-0.860559	5e-05	0.0027631
XP_021706105.1	LOC5565795	leukocyte elastase inhibitor	6.43171	3.53119	0.549028	-0.865048	0.00045	0.0163195
XP_001659272.1	LOC5570678	Golgi-associated plant pathogenesis-related protein 1	22.3857	12.2592	0.547635	-0.868713	0.0001	0.0049383
XP_001649783.1	LOC5565420	maltase 1	6.93151	3.77869	0.545147	-0.875284	0.00025	0.0103616
XP_021703371.1	LOC110677076	uncharacterized protein LOC110677076	176.442	95.273	0.539968	-0.889055	5e-05	0.0027631
	COX2		1129.04	608.091	0.538591	-0.892737	0.0002	0.0085963
XP_001655104.1	LOC5574396	sorbitol dehydrogenase	6.17467	3.18049	0.515087	-0.957113	0.0018	0.04642
XP_001647865.1	LOC5563616	serine protease easter	6.22109	3.17013	0.509578	-0.972625	0.0013	0.0357077
XP_001661250.1	LOC5574193	peroxiredoxin-6	90.2113	44.6692	0.495162	-1.01403	5e-05	0.0027631
XP_021704849.1	LOC110677773	uncharacterized protein LOC110677773	52.6383	23.6222	0.448764	-1.15597	5e-05	0.0027631
YP_009389264.1	ATP6	ATP synthase F0 subunit 6	2254.44	1003.8	0.445255	-1.1673	5e-05	0.0027631
XP_011493149.1	LOC23687765	hyphally-regulated protein	9.62031	4.03395	0.419316	-1.25389	0.0001	0.0049383
XP_001656519.2	LOC5577500	solute carrier family 22 member 21 isoform X2	22.1864	9.14648	0.412256	-1.27839	5e-05	0.0027631
XP_001651411.2	LOC5567009	lysosomal alpha-mannosidase	6.62851	2.73047	0.411928	-1.27954	5e-05	0.0027631
XP_001659383.2	LOC5570871	angiopoietin-related protein 1	17.8903	7.27115	0.40643	-1.29892	5e-05	0.0027631
XP_001651077.2	LOC5566672	synaptic vesicle glycoprotein 2B	6.52263	2.15875	0.330963	-1.59526	5e-05	0.0027631
XP_011493147.1	LOC23687564	glycine-rich protein 5	13.8412	3.81631	0.275721	-1.85872	5e-05	0.0027631
XP_001655031.2	LOC5574053	carbonic anhydrase 2	65.1068	17.5601	0.269712	-1.89051	5e-05	0.0027631
XP_001647719.2	LOC5579417	transferrin	6.65448	1.54794	0.232616	-2.10398	5e-05	0.0027631
XP_001655729.2	LOC5575351	tryptase	8.2175	1.55025	0.188652	-2.4062	5e-05	0.0027631
XP_001652056.2	LOC5568117	vitellogenic carboxypeptidase	12.8457	2.00076	0.155753	-2.68267	5e-05	0.0027631
