## Supplementary material for "Temperature Dramatically Shapes Mosquito Gene Expression with Consequences for Mosquito-Zika Virus Interactions": Data Sheet 9

### Sheet: 24hs
Gene ID	Locus	Gene Description	FPKM uninfected 36°C (control)	FPKM Zika infected 36°C	FoldChange	Log2(FoldChange)	p-value	FDR p-value
XP_001659962.1	LOC5571830	serine protease SP24D	78.1422	203.263	2.60119	1.37917	5e-05	0.00180161
XP_021712858.1	LOC5571577	protein G12 isoform X2	36.3588	90.6128	2.49218	1.31741	5e-05	0.00180161
XP_001655155.1	LOC5574493	cytochrome b561 domain-containing protein 2	4.68189	11.2673	2.40657	1.26698	5e-05	0.00180161
XP_001655031.2	LOC5574053	carbonic anhydrase 2	8.50518	20.0792	2.36082	1.23929	5e-05	0.00180161
XP_021703511.1	LOC5567014	lysosomal alpha-mannosidase isoform X2	6.33286	14.8347	2.3425	1.22805	5e-05	0.00180161
XP_001653478.2	LOC5571180	uncharacterized protein LOC5571180	32.8705	75.0378	2.28283	1.19082	5e-05	0.00180161
XP_001658080.2	LOC5568490	trypsin-7	16.015	34.7852	2.17204	1.11905	5e-05	0.00180161
XP_001658491.2	LOC5569396	trypsin 5G1-like	111.572	240.127	2.15222	1.10582	5e-05	0.00180161
XP_021701760.1	LOC5573345	protein G12	131.295	279.254	2.12692	1.08877	5e-05	0.00180161
YP_009389270.1	ND6	NADH dehydrogenase subunit 6	21.0944	43.3555	2.05531	1.03935	5e-05	0.00180161
XP_001651192.2	LOC5566785	perlucin	7.87062	15.7401	1.99986	0.999896	5e-05	0.00180161
XP_001653674.1	LOC5571529	probable cytochrome P450 6a13	4.71213	9.39598	1.994	0.995664	5e-05	0.00180161
XP_021698171.1	LOC5569163	cysteine dioxygenase type 1	6.44916	12.4547	1.93121	0.949507	0.0004	0.0117579
XP_021707253.1	LOC23687711	lipase member H	12.619	23.5551	1.86664	0.900442	5e-05	0.00180161
XP_021693930.1	LOC5568369	synaptic vesicle glycoprotein 2B	3.9797	7.40398	1.86044	0.895641	5e-05	0.00180161
XP_001649088.2	LOC5564745	4-hydroxyphenylpyruvate dioxygenase	3.01321	5.60474	1.86006	0.895346	5e-05	0.00180161
XP_001661015.2	LOC5573692	putative alpha-L-fucosidase	28.5141	52.9827	1.85812	0.893846	5e-05	0.00180161
XP_021701764.1	LOC5577277	protein G12 isoform X2	27.3436	50.6117	1.85095	0.888268	5e-05	0.00180161
YP_009389260.1	ND2	NADH dehydrogenase subunit 2	23.5153	43.1816	1.83632	0.876817	5e-05	0.00180161
XP_001661293.1	LOC5574240	ficolin-1	174.941	309.139	1.7671	0.821387	5e-05	0.00180161
XP_001654261.2	LOC5572926	uncharacterized protein LOC5572926	4.61848	8.13871	1.76221	0.817382	0.00105	0.0253133
XP_001657204.2	LOC5578914	glucosylceramidase	9.21813	15.8001	1.71402	0.777388	5e-05	0.00180161
XP_021712648.1	LOC5571788	angiotensin-converting enzyme	14.8162	25.3196	1.70891	0.773079	5e-05	0.00180161
XP_001655365.1	LOC5574806	probable chitinase 10	72.6452	122.985	1.69295	0.759543	5e-05	0.00180161
XP_001654131.2	LOC5572635	carboxypeptidase B	4.93315	8.26269	1.67493	0.744102	5e-05	0.00180161
XP_001659961.1	LOC5571828	chymotrypsin-2	2133.69	3564.93	1.67078	0.740523	5e-05	0.00180161
XP_001660136.1	LOC5572031	uncharacterized family 31 glucosidase KIAA1161	18.5577	30.3085	1.6332	0.707705	5e-05	0.00180161
XP_001662762.1	LOC5576612	cytochrome b5	55.0009	88.8732	1.61585	0.692293	5e-05	0.00180161
XP_001650168.2	LOC5565801	aquaporin AQPAn,G isoform X1	26.3112	42.0165	1.59691	0.675279	5e-05	0.00180161
XP_001652092.1	LOC5568146	uncharacterized protein LOC5568146	16.4717	26.1184	1.58565	0.665077	5e-05	0.00180161
XP_021701982.1	LOC5569858	glutathione S-transferase 1	63.9529	101.076	1.58048	0.660359	5e-05	0.00180161
XP_001658750.1	LOC5569847	glutathione S-transferase 1	108.626	171.216	1.5762	0.656448	5e-05	0.00180161
XP_001656375.1	LOC5577275	protein G12	1187.89	1869.25	1.57359	0.654058	5e-05	0.00180161
XP_021713182.1	LOC5576286	ileal sodium/bile acid cotransporter isoform X2	56.1304	87.616	1.56094	0.642412	5e-05	0.00180161
XP_001662804.1	LOC5576648	D-aspartate oxidase	4.0118	6.24926	1.55772	0.639436	0.00165	0.0371084
XP_021703791.1	LOC5570863	ATP-binding cassette sub-family G member 4	6.67435	10.3107	1.54482	0.627443	5e-05	0.00180161
XP_021697282.1	LOC5574905	multiple inositol polyphosphate phosphatase 1	35.734	55.1776	1.54412	0.626785	5e-05	0.00180161
XP_001648468.1	LOC5564107	uncharacterized protein LOC5564107	47.9019	72.5254	1.51404	0.598403	5e-05	0.00180161
XP_001660103.3	LOC5571998	peptidoglycan-recognition protein 2	42.1928	63.8604	1.51354	0.597925	5e-05	0.00180161
XP_001649855.2	LOC5565499	sodium/potassium/calcium exchanger 4	6.14612	9.29679	1.51263	0.597057	0.00035	0.0108597
XP_021695175.1	LOC5570295	facilitated trehalose transporter Tret1 isoform X3	21.8742	33.0583	1.51129	0.595782	5e-05	0.00180161
XP_001651958.2	LOC5567918	sphingomyelin phosphodiesterase	92.1536	138.209	1.49977	0.584739	5e-05	0.00180161
XP_001649402.2	LOC5565031	beta-galactosidase isoform X1	4.95276	7.401	1.49432	0.579488	0.0004	0.0117579
XP_001663546.2	LOC5577771	peptide transporter family 1	36.5117	53.8851	1.47583	0.561528	5e-05	0.00180161
XP_001657127.2	LOC5578759	leukotriene A-4 hydrolase isoform X3	12.2301	18.0095	1.47256	0.558322	0.00015	0.00518196
XP_021706274.1	LOC110678056	putative aldehyde dehydrogenase family 7 member A1 homolog isoform X2	10.9393	16.0922	1.47104	0.556841	5e-05	0.00180161
XP_001651623.2	LOC5567194	surface antigen CRP170	359.922	529.338	1.4707	0.556505	5e-05	0.00180161
XP_021696986.1	LOC5565228	solute carrier family 28 member 3 isoform X2	8.61041	12.6089	1.46438	0.550289	5e-05	0.00180161
XP_021700269.1	LOC5576459	uncharacterized protein LOC5576459	75.7354	110.456	1.45845	0.544432	5e-05	0.00180161
XP_021706092.1	LOC110678029	uncharacterized protein LOC110678029	47.9284	68.6666	1.43269	0.518728	5e-05	0.00180161
XP_021710699.1	LOC5567207	organic cation transporter protein	19.1227	27.2617	1.42562	0.511589	5e-05	0.00180161
XP_001660449.1	LOC5572507	trypsin-1	165.452	235.297	1.42215	0.50807	5e-05	0.00180161
XP_011493477.2	LOC23687933	glycine-rich cell wall structural protein 1,0	7.14826	10.0558	1.40675	0.492364	0.00205	0.0434782
XP_001653418.1	LOC5570951	phospholipid phosphatase 6	41.7336	58.3839	1.39897	0.484361	5e-05	0.00180161
	LOC110674016		113.54	158.831	1.3989	0.484292	5e-05	0.00180161
XP_021701762.1	LOC110676814	protein G12-like	39.0262	54.3422	1.39245	0.47763	0.00025	0.00821324
XP_021695524.1	LOC5579310	prominin-like protein isoform X7	25.2023	35.0604	1.39116	0.476287	5e-05	0.00180161
XP_001650884.2	LOC5566495	probable 2-oxoglutarate dehydrogenase E1 component DHKTD1 homolog, mitochondrial	13.735	18.9765	1.38162	0.466357	5e-05	0.00180161
XP_001650713.1	LOC5566353	D-3-phosphoglycerate dehydrogenase	33.5575	46.3541	1.38133	0.466062	5e-05	0.00180161
	LOC5571787		19.6492	27.1053	1.37946	0.464104	0.00015	0.00518196
XP_001658722.1	LOC5569780	retinoid-inducible serine carboxypeptidase	357.874	492.095	1.37505	0.459485	5e-05	0.00180161
	LOC110675612		277.777	381.88	1.37477	0.459192	5e-05	0.00180161
XP_001653036.2	LOC5569826	alpha-tocopherol transfer protein-like	14.3783	19.5808	1.36183	0.445547	0.0019	0.0413435
XP_001655159.1	LOC5574496	aspartate aminotransferase, mitochondrial	27.6948	37.69	1.36091	0.444567	5e-05	0.00180161
XP_001662625.2	LOC5576408	cytochrome b561 domain-containing protein 1	24.4621	33.0997	1.3531	0.43627	0.00035	0.0108597
XP_001659779.1	LOC5571557	prolyl endopeptidase	36.0787	48.5639	1.34605	0.428737	5e-05	0.00180161
XP_001662100.1	LOC5575611	protein hairy	9.91512	13.3332	1.34473	0.427321	5e-05	0.00180161
XP_021701761.1	LOC5573347	protein G12	46.3202	62.2603	1.34413	0.426671	0.0005	0.0140798
XP_021713414.1	LOC5580182	prion-like-(Q/N-rich) domain-bearing protein 25 isoform X2	63.8639	85.8143	1.34371	0.426217	5e-05	0.00180161
XP_001659492.2	LOC5571053	serine protease SP24D	1010.16	1356.81	1.34316	0.425635	5e-05	0.00180161
XP_001656377.1	LOC5577276	protein G12 isoform X2	972.059	1304.92	1.34243	0.424846	5e-05	0.00180161
XP_001650049.1	LOC5565699	beta-hexosaminidase subunit beta isoform X1	89.712	119.568	1.3328	0.414458	0.00025	0.00821324
XP_021701465.1	LOC5571215	proton-coupled amino acid transporter-like protein CG1139	8.14353	10.852	1.33259	0.414235	0.0008	0.0204641
XP_001654803.2	LOC5573776	gamma-glutamyl hydrolase isoform X2	60.1259	80.0598	1.33154	0.413091	0.0003	0.00976019
XP_021698050.1	LOC5568744	pyridoxal phosphate phosphatase isoform X2	13.8087	18.3758	1.33074	0.41223	0.00125	0.029292
	LOC110680640		57.0959	75.8221	1.32798	0.409231	0.0008	0.0204641
XP_001652922.1	LOC5569659	cytochrome P450 4C1	26.5971	35.1709	1.32236	0.403113	0.0004	0.0117579
XP_001650675.1	LOC5566298	isocitrate dehydrogenase [NADP] cytoplasmic	20.1894	26.6733	1.32115	0.401798	0.0002	0.0067697
XP_021703426.1	LOC5569868	P protein	5.44776	7.13987	1.31061	0.390235	0.0007	0.0183258
XP_021694639.1	LOC5577559	zinc carboxypeptidase	13.7901	18.0643	1.30995	0.389508	0.00165	0.0371084
XP_001657478.1	LOC5567473	alkaline phosphatase 4	23.7001	31.012	1.30852	0.387933	0.0009	0.0225067
XP_001660451.1	LOC5572512	uncharacterized protein LOC5572512	151.03	197.253	1.30605	0.385212	0.00055	0.0152318
XP_001647805.2	LOC5579505	protein NPC2 homolog	512.214	668.681	1.30547	0.384571	0.0001	0.00356489
XP_021703326.1	LOC5578837	glucosamine-6-phosphate isomerase	13.7698	17.9573	1.30411	0.383063	0.00105	0.0253133
XP_021697241.1	LOC110675781	apyrase-like	14.8593	19.3565	1.30265	0.381452	0.00085	0.0215784
XP_021702552.1	LOC5566800	ethanolamine-phosphate cytidylyltransferase isoform X1	9.59207	12.4195	1.29477	0.372693	0.001	0.0246397
XP_021698904.1	LOC23687877	chymotrypsin-2	154.969	200.073	1.29105	0.368547	0.0002	0.0067697
XP_001650705.1	LOC5566301	galectin-4	145.591	187.92	1.29074	0.368197	0.0004	0.0117579
XP_001650687.1	LOC5566322	ornithine aminotransferase, mitochondrial isoform X1	47.1868	60.8161	1.28884	0.36607	0.0004	0.0117579
XP_001648452.3	LOC5564117	peroxiredoxin 1	58.3545	75.0953	1.28688	0.363879	0.00065	0.0174252
XP_001657680.2	LOC5567779	luciferin 4-monooxygenase	12.6968	16.3323	1.28633	0.363263	0.00125	0.029292
XP_001649797.1	LOC5565445	peptide methionine sulfoxide reductase	55.5439	70.9987	1.27824	0.354164	0.00185	0.0405186
XP_021694086.1	LOC5576110	uncharacterized protein LOC5576110	5.4203	6.9253	1.27766	0.353504	0.0024	0.0499528
XP_021701697.1	LOC5566251	venom dipeptidyl peptidase 4 isoform X1	72.4891	92.5624	1.27691	0.352662	0.0004	0.0117579
XP_021699196.1	LOC5580119	uncharacterized protein LOC5580119 isoform X3	75.7362	96.703	1.27684	0.352578	0.00055	0.0152318
XP_021708779.1	LOC5568284	BCL2/adenovirus E1B 19 kDa protein-interacting protein 3 isoform X1	12.5272	15.9582	1.27388	0.349234	0.00195	0.0421577
XP_001654886.2	LOC5573855	zinc carboxypeptidase A 1	331.715	419.277	1.26397	0.337959	0.0008	0.0204641
XP_021698831.1	LOC110676201	myrosinase 1-like	29.8779	37.6854	1.26131	0.334927	0.0013	0.0302521
XP_001660827.1	LOC5573346	protein G12	428.429	538.342	1.25655	0.329467	0.002	0.0429615
XP_021697332.1	LOC5571596	arginine kinase isoform X1	74.2177	92.9701	1.25267	0.325004	0.00185	0.0405186
XP_021709221.1	LOC5576237	microtubule-actin cross-linking factor 1 isoform X27	13.2683	10.6172	0.800193	-0.32158	0.00225	0.0474198
XP_001653328.2	LOC5570826	zinc carboxypeptidase	138.308	110.642	0.799968	-0.321985	0.0012	0.0285191
XP_021708461.1	LOC110678983	5'-nucleotidase domain-containing protein 1	134.339	107.026	0.796686	-0.327917	0.00105	0.0253133
XP_001656792.2	LOC5578096	zinc carboxypeptidase	191.039	151.831	0.794764	-0.331401	0.00095	0.0235811
XP_001663428.2	LOC5577555	uncharacterized protein LOC5577555	40.5891	32.2302	0.79406	-0.332679	0.00175	0.039095
XP_021694451.1	LOC5575831	aminopeptidase N isoform X2	22.7689	18.0264	0.791712	-0.336953	0.0007	0.0183258
XP_001655997.2	LOC5576220	inositol-3-phosphate synthase	20.1387	15.9113	0.790086	-0.339919	0.0016	0.0364735
XP_021703049.1	LOC5569083	putative inorganic phosphate cotransporter isoform X1	65.4589	51.6793	0.789492	-0.341003	0.0009	0.0225067
XP_011493351.1	LOC5568355	glutathione S-transferase 1 isoform X3	53.9254	42.0829	0.780391	-0.357731	0.0024	0.0499528
XP_021705796.1	LOC5572224	trehalase isoform X3	32.2227	24.8176	0.77019	-0.376714	0.00045	0.0127792
XP_021699235.1	LOC5577147	uncharacterized protein LOC5577147 isoform X3	14.4006	11.0163	0.764989	-0.386489	0.00015	0.00518196
XP_021696839.1	LOC5574420	succinyl-CoA:3-ketoacid coenzyme A transferase 1, mitochondrial isoform X2	12.2285	9.34969	0.764582	-0.387257	0.0016	0.0364735
XP_021704955.1	LOC5576932	folylpolyglutamate synthase, mitochondrial	20.1006	15.2713	0.759743	-0.396416	0.00065	0.0174252
XP_001650128.2	LOC5565756	probable ribosome production factor 1	13.5901	10.316	0.759082	-0.397672	0.0016	0.0364735
XP_021698609.1	LOC5570784	chymotrypsin-2	1261.12	941.656	0.746682	-0.421434	0.00035	0.0108597
YP_009389264.1	ATP6	ATP synthase F0 subunit 6	1234.81	919.758	0.744858	-0.424963	0.00035	0.0108597
XP_001649784.1	LOC5565453	probable maltase	218.046	158.255	0.725787	-0.462381	5e-05	0.00180161
XP_021696764.1	LOC110675609	uncharacterized protein LOC110675609	38.2915	27.1734	0.709646	-0.494829	5e-05	0.00180161
XP_001658075.2	LOC5568487	collagenase	1182.07	838.375	0.709243	-0.495648	5e-05	0.00180161
XP_021710853.1	LOC5564767	torsin-like protein isoform X1	20.4887	14.4792	0.706692	-0.500847	5e-05	0.00180161
XP_001654511.2	LOC5573295	xanthine dehydrogenase/oxidase	69.5086	49.0402	0.705527	-0.503227	5e-05	0.00180161
XP_001649752.1	LOC5565405	heat shock protein 83	37.4121	26.3832	0.705205	-0.503885	5e-05	0.00180161
XP_021705648.1	LOC5572971	uncharacterized protein LOC5572971	5.67708	3.98776	0.702432	-0.50957	0.00205	0.0434782
XP_001649097.2	LOC5564749	probable cytochrome P450 9f2	108.62	76.1995	0.701524	-0.511436	5e-05	0.00180161
	LOC5578618		17.5368	12.193	0.695281	-0.524332	0.00065	0.0174252
	LOC110678856		384.508	267.299	0.695171	-0.524559	5e-05	0.00180161
XP_001659473.2	LOC5571038	chymotrypsin-1	69.5167	47.6546	0.685513	-0.544744	5e-05	0.00180161
XP_001663102.2	LOC5576999	malate synthase	20.9459	14.2044	0.678147	-0.56033	5e-05	0.00180161
XP_001659370.1	LOC5570779	uncharacterized protein LOC5570779	31.8322	21.185	0.665521	-0.587444	0.00035	0.0108597
XP_001657033.2	LOC5578605	uncharacterized protein LOC5578605	15.4623	10.1512	0.656513	-0.607105	5e-05	0.00180161
	LOC110678796		53.6537	35.1459	0.655051	-0.610321	0.00045	0.0127792
XP_001649530.1	LOC5565155	actin-87E	33.2701	21.684	0.651756	-0.617595	5e-05	0.00180161
XP_021699294.1	LOC110676293	lysozyme-like	31.6784	20.6416	0.651599	-0.617945	0.0006	0.0164803
XP_021696195.1	LOC5579458	lysozyme c-1	14.6061	9.44803	0.646855	-0.628486	0.0018	0.0399457
XP_001657583.2	LOC5567606	uncharacterized protein LOC5567606	7.64084	4.93511	0.645886	-0.630649	0.00045	0.0127792
XP_001656046.1	LOC5576312	alanine--glyoxylate aminotransferase 2-like	21.6783	13.7429	0.633947	-0.657565	5e-05	0.00180161
XP_021706974.1	LOC110678423	uncharacterized family 31 glucosidase KIAA1161-like	13.9361	8.5755	0.615344	-0.700534	5e-05	0.00180161
XP_001651589.1	LOC5567158	S-adenosylmethionine mitochondrial carrier protein homolog	19.5704	11.9721	0.611745	-0.708997	0.0007	0.0183258
	LOC5568045		62.1814	37.5523	0.603915	-0.727582	5e-05	0.00180161
XP_001652488.1	LOC5568654	probable cytochrome P450 28a5	50.3643	30.3407	0.602425	-0.731147	5e-05	0.00180161
	LOC5564754		67.0614	39.9517	0.595748	-0.747226	5e-05	0.00180161
XP_001663616.1	LOC5577944	alpha-amylase 2	14.0389	8.35607	0.595208	-0.748533	5e-05	0.00180161
XP_001649095.1	LOC5564751	cytochrome P450 9e2	83.4514	48.7477	0.584145	-0.775602	5e-05	0.00180161
XP_001652056.2	LOC5568117	vitellogenic carboxypeptidase	19.0491	10.5798	0.555396	-0.84841	5e-05	0.00180161
XP_021696367.1	LOC5577070	UDP-glucuronosyltransferase 1-8 isoform X2	12.6315	6.98401	0.552904	-0.854898	0.00045	0.0127792
XP_001657506.2	LOC5567551	vitellogenin-A1-like	26.6439	14.352	0.53866	-0.892553	5e-05	0.00180161
XP_021700264.1	LOC5571141	probable cytochrome P450 9f2 isoform X1	64.4822	32.0405	0.496889	-1.009	5e-05	0.00180161
XP_001655106.1	LOC5574403	sorbitol dehydrogenase	10.8917	5.35742	0.491881	-1.02362	0.0012	0.0285191
XP_001660818.2	LOC5573342	vitellogenin-A1	11.7768	5.76407	0.489443	-1.03079	5e-05	0.00180161
XP_021704850.1	LOC5567605	uncharacterized protein LOC5567605	39.7061	18.3116	0.461179	-1.1166	5e-05	0.00180161
XP_001659383.2	LOC5570871	angiopoietin-related protein 1	12.034	5.17874	0.430342	-1.21644	5e-05	0.00180161
XP_001652358.2	LOC5568550	peritrophin-1	74.1022	30.4763	0.411274	-1.28183	5e-05	0.00180161
XP_001658732.2	LOC5569832	ficolin-1	23.5516	9.55276	0.40561	-1.30184	5e-05	0.00180161
XP_011493274.2	LOC23687934	extensin	30.1934	11.8483	0.392414	-1.34955	0.00025	0.00821324
XP_001662078.2	LOC5580219	chymotrypsin-2	9.48366	3.62555	0.382294	-1.38724	5e-05	0.00180161
XP_021708322.1	LOC5577135	uncharacterized protein LOC5577135 isoform X1	11.2908	4.10925	0.363947	-1.4582	5e-05	0.00180161
XP_001659167.2	LOC5570479	leucine-rich repeat transmembrane neuronal protein 4 isoform X1	6.79468	2.13222	0.313807	-1.67205	5e-05	0.00180161
XP_001660231.2	LOC5572151	apolipoprotein D	6.24611	1.63151	0.261204	-1.93675	5e-05	0.00180161
XP_021707618.1	LOC5567542	probable chitinase 2	6.82109	1.52814	0.224032	-2.15823	5e-05	0.00180161
XP_001647719.2	LOC5579417	transferrin	6.04973	1.00615	0.166313	-2.58803	5e-05	0.00180161
XP_001649098.2	LOC5564763	probable cytochrome P450 9f2	6.28066	0.490276	0.0780612	-3.67925	5e-05	0.00180161

### Sheet: 48hs
Gene ID	Locus	Gene Description	FPKM uninfected 36°C (control)	FPKM Zika infected 36°C	FoldChange	Log2(FoldChange)	p-value	FDR p-value
XP_001652358.2	LOC5568550	peritrophin-1	8.84652	74.6419	8.43743	3.0768	5e-05	0.00630758
XP_001648381.1	LOC5564054	UNC93-like protein	1.28127	9.52103	7.43093	2.89354	5e-05	0.00630758
XP_021710339.1	LOC5579856	synaptic vesicle glycoprotein 2C	7.8621	41.8984	5.32916	2.41391	5e-05	0.00630758
XP_021697715.1	LOC110675944	peritrophin-1-like	4.79879	23.1454	4.82317	2.26998	5e-05	0.00630758
XP_001647724.2	LOC5579424	uncharacterized protein LOC5579424	2.11846	8.85157	4.1783	2.06292	0.0001	0.0112514
XP_021700269.1	LOC5576459	uncharacterized protein LOC5576459	82.4281	238.154	2.88923	1.53069	5e-05	0.00630758
XP_021698325.1	LOC5564242	uncharacterized protein LOC5564242	2.66171	7.17375	2.69517	1.43037	5e-05	0.00630758
XP_001658660.2	LOC5569630	uncharacterized protein LOC5569630	3.383	8.5551	2.52885	1.33848	5e-05	0.00630758
XP_021708322.1	LOC5577135	uncharacterized protein LOC5577135 isoform X1	8.23459	19.4512	2.36213	1.24009	5e-05	0.00630758
XP_011493129.2	LOC23687754	flocculation protein FLO11	25.9443	59.2258	2.28281	1.19081	5e-05	0.00630758
XP_021706761.1	LOC5574133	cysteine sulfinic acid decarboxylase	9.08648	20.3237	2.2367	1.16137	5e-05	0.00630758
XP_021707618.1	LOC5567542	probable chitinase 2	3.17335	7.02836	2.21481	1.14718	5e-05	0.00630758
XP_001658086.2	LOC5568677	peptidoglycan recognition protein 1	15.8205	31.7912	2.00949	1.00683	5e-05	0.00630758
XP_001649855.2	LOC5565499	sodium/potassium/calcium exchanger 4	7.02327	13.6802	1.94784	0.961875	5e-05	0.00630758
XP_021709756.1	LOC5570567	ATP-binding cassette sub-family A member 3 isoform X1	3.57051	6.89258	1.93042	0.948914	5e-05	0.00630758
XP_001661721.2	LOC5574916	solute carrier family 45 member 4	6.47302	12.4619	1.92521	0.945013	5e-05	0.00630758
XP_021698847.1	LOC5565821	peptidoglycan-recognition protein 3 isoform X3	5.34375	10.0279	1.87657	0.908095	5e-05	0.00630758
XP_011492954.2	LOC23687722	farnesol dehydrogenase	199.08	357.772	1.79713	0.845692	5e-05	0.00630758
XP_001653478.2	LOC5571180	uncharacterized protein LOC5571180	6.71204	11.9268	1.77693	0.829384	0.00015	0.0148679
XP_021696238.1	LOC5563937	UDP-glucuronosyltransferase 2B1 isoform X2	19.7191	34.8204	1.76582	0.820339	5e-05	0.00630758
XP_021706998.1	LOC5568028	alcohol dehydrogenase class-3	6.97604	12.1097	1.7359	0.795683	0.0005	0.04163
XP_021701465.1	LOC5571215	proton-coupled amino acid transporter-like protein CG1139	4.88466	8.35583	1.71063	0.774525	5e-05	0.00630758
XP_001659492.2	LOC5571053	serine protease SP24D	562.69	956.142	1.69923	0.764885	5e-05	0.00630758
XP_021705481.1	LOC5563829	zinc transporter ZIP14	3.33103	5.64676	1.6952	0.761455	0.0001	0.0112514
XP_021703463.1	LOC110674010	von Willebrand factor D and EGF domain-containing protein-like	12.1278	20.4509	1.68628	0.753846	5e-05	0.00630758
XP_021705408.1	LOC5564892	organic cation transporter protein isoform X1	5.35068	8.9884	1.67986	0.748342	0.00015	0.0148679
XP_001657206.1	LOC5578920	cytochrome P450 9e2	8.71045	13.4843	1.54806	0.630461	0.0002	0.0189227
XP_001656119.2	LOC5576416	venom carboxylesterase-6	12.7696	19.5504	1.53101	0.614485	0.0002	0.0189227
XP_001663102.2	LOC5576999	malate synthase	18.0103	27.2251	1.51164	0.596115	0.0001	0.0112514
XP_001649097.2	LOC5564749	probable cytochrome P450 9f2	72.5259	109.442	1.50901	0.593598	0.00015	0.0148679
XP_011493351.1	LOC5568355	glutathione S-transferase 1 isoform X3	46.3754	69.3956	1.49639	0.581484	5e-05	0.00630758
XP_001650340.2	LOC5565972	myrosinase 1	24.0062	35.6923	1.4868	0.572206	5e-05	0.00630758
XP_001655966.1	LOC5576028	cytochrome P450 4C1	12.3549	18.3674	1.48665	0.572064	0.0001	0.0112514
	LOC5571787		16.1147	23.2067	1.4401	0.526164	0.00015	0.0148679
XP_001652286.1	LOC5568452	UDP-xylose and UDP-N-acetylglucosamine transporter	18.5087	26.59	1.43662	0.52268	0.0003	0.02715
XP_001648120.2	LOC5579807	uncharacterized protein LOC5579807	92.6536	129.788	1.40079	0.486238	5e-05	0.00630758
XP_001655641.2	LOC5575238	heat shock protein 83	29.2461	21.2494	0.726572	-0.460822	0.00045	0.0382316
XP_001657033.2	LOC5578605	uncharacterized protein LOC5578605	25.1893	17.1911	0.682476	-0.551149	0.0004	0.0354298
XP_001649752.1	LOC5565405	heat shock protein 83	66.0484	44.4817	0.673471	-0.570312	5e-05	0.00630758
XP_001651895.1	LOC5567858	acyl-CoA:lysophosphatidylglycerol acyltransferase 1	7.82841	5.13866	0.656412	-0.607327	5e-05	0.00630758
XP_021693649.1	LOC110674148	heat shock protein 70 A1	6.18768	3.96895	0.641428	-0.640641	0.0003	0.02715
XP_021694990.1	LOC110674831	myrosinase 1-like	37.3529	22.9615	0.614718	-0.702003	5e-05	0.00630758
XP_001647586.2	LOC5579278	asparagine synthetase [glutamine-hydrolyzing] 1	20.0727	12.2583	0.610695	-0.711476	5e-05	0.00630758
XP_001649783.1	LOC5565420	maltase 1	7.56831	4.50325	0.595014	-0.749005	0.00015	0.0148679
	LOC5569748		6.97519	3.78451	0.542567	-0.882126	0.00045	0.0382316
XP_001658359.2	LOC5569168	brachyurin	446.348	189.37	0.424265	-1.23696	5e-05	0.00630758
XP_001661011.1	LOC5573688	protein lethal(2)essential for life	6.60398	2.05389	0.311008	-1.68498	5e-05	0.00630758
XP_011493274.2	LOC23687934	extensin	96.9436	26.2048	0.27031	-1.88731	5e-05	0.00630758
	LOC5571318		41.5599	8.78985	0.211498	-2.24128	5e-05	0.00630758
XP_021696806.1	LOC5570388	pupal cuticle protein Edg-78E	12.8121	0.704056	0.0549524	-4.18567	5e-05	0.00630758
